# A Mimicry-Based Strategy Between Human and Commensal Antigens for the Development of a New Family of Immune Therapies for Cancer

**DOI:** 10.1101/2024.05.27.596102

**Authors:** Alice Talpin, Ana Maia, Jean-Marie Carpier, Guillaume Kulakowski, Camille Gaal, Francesco Strozzi, Coline Billerey, Lucie Aubergeon, Ludivine Amable, Jérôme Kervevan, Tifanny Mersceman, Alexandrine Garnier, Catia Pereira Oliveira, Carolina Calderon, Diana Bachrouche, Chloé Ventujol, Jennifer Martinez, Michaël Bonnet, Julie Noguerol, Karl Laviolette, Laura Boullerot, Marine Malfroy, Grégoire Chevalier, Olivier Adotevi, Olivier Joffre, Ahmed Idbaih, Maria Vieito, François Ghiringhelli, Agostina Stradella, Ghazaleh Tabatabai, Michael C. Burger, Iris Mildenberger, Ulrich Herrlinger, David A. Reardon, Wolfgang Wick, Cécile Gouttefangeas, Christophe Bonny, Laurent Chêne, Joao Gamelas Magalhaes

## Abstract

Peptide vaccines have emerged as a promising strategy for cancer immunotherapy, yet often lack of strong, specific and sustained immune responses against tumor antigens. To achieve a robust immune response, the effective selection of tumour antigens is crucial. While neoantigens trigger potent immune responses, their use suffers from patient specificity and their rarity in low-mutational tumors. Alternatively, the immunogenic potential of tumor-associated antigens (TAAs) is limited by central immune tolerance. Molecular mimicry and T cell cross-reactivity is a proposed mechanism to trigger a robust T cell-mediated antitumor response. Although molecular mimicry between pathogens and tumor antigens has been described, the potential benefits of exploiting this molecular mimicry with commensal bacterial antigens in antitumor immunity have not been thoroughly investigated despite strong evidence that the composition of the human microbiota significantly influences immune competency. Our new approach called OncoMimics™, which uses molecular mimicry between commensal bacterial and tumoral antigens to induce cross-reactive cytotoxic T cells against tumor cells. In preclinical studies, vaccination with OncoMimic™ peptides (OMPs) led to the expansion of CD8^+^ T cells reacting against homologous tumor-associated antigen peptides and elicits cytotoxic activity against tumor cells. OMPs are efficiently recognized by a prevalent T cell population within the peripheral blood mononuclear cells of healthy individuals. An ongoing clinical trial (NCT04116658) using OncoMimics™ in patients with glioblastoma demonstrates early, durable, and cross-reactive tumor antigen CD8^+^ T cell responses with pronounced memory persistence. By overcoming the current vaccine limitations, OncoMimics™ constitutes a promising strategy for enhancing cancer immunity and improving patient outcomes.

**Statement of Significance:** This study introduces OncoMimics™, a peptide-based immunotherapy leveraging molecular mimicry to induce robust, cross-reactive T cell responses against tumor antigens, showing promising early results in an ongoing glioblastoma clinical trial (NCT04116658)
