## Supplementary_Table 1 for "A Mimicry-Based Strategy Between Human and Commensal Antigens for the Development of a New Family of Immune Therapies for Cancer"

TAA_uniprot_ID	TAA_uniprot_GN	TAAp_sequence	TAAp_position	TAAp_length	TAA_name	TAA_common_name	TAA_tumor	TAA_classification	PMID_reference
O43653	PSCA	AILALLPAL	96-104	9	PSCA	Prostate stem cell antigen	Unclassified	N/A	12402309
Q99661	KIF2C	AINPELLQL	63-71	9	KIF2C	Kinesin Family Member 2C	Shared Antigen	Overexpressed	21165574
P08865	RPSA	ALCNTDSPL	146-154	9	RPSA	Oncofetal Ag immature laminin receptor	Unclassified	N/A	16709854
P04626	ERBB2	ALCRWGLLL	5-13	9	ERBB2	Receptor tyrosine-protein kinase erbB-2	Shared Antigen	Overexpressed	9544234
P15309	ACP3	ALDVYNGLL	299-307	9	ACPP	Prostatic acid phosphatase	Shared Antigen	Overexpressed	20140431
Q04609	FOLH1	ALFDIESKV	711-719	9	FOLH1	Folate hydrolase 1	Shared Antigen	Overexpressed	19929472
O94907	DKK1	ALGGHPLLGV	20-29	10	DKK1	Dickkopf-related protein 1	Shared Antigen	Overexpressed	17515399
P04626	ERBB2	ALIHHNTHL	466-474	9	ERBB2	Receptor tyrosine-protein kinase erbB-2	Shared Antigen	Overexpressed	12023395
Q9UBF1	MAGEC2	ALKDVEERV	336-344	9	MAGEC2	Melanoma-associated antigen C2	Shared Antigen	Shared tumor specific	14999777
P14679	TYR	ALLAGLVSL	490-498	9	TYR	Tyrosinase	Shared Antigen	Differentiation	9862732
P14902	IDO1	ALLEIASCL	199-207	9	IDO1	indoleamine2,3-dioxygenase	Shared Antigen	Overexpressed	19738905
P04818	TYMS	ALLTYMIAHI	231-240	10	TYMS	Thymidylate synthase	Unclassified	N/A	15355913
Q16655	MLANA	ALMDKSLHV	56-64	9	MART-1	Melanoma antigen recognized by T-cells 1	Shared Antigen	Differentiation	9862732
P26012	ITGB8	ALMEQQHYV	662-670	9	ITGB8	Integrin beta-8	Unclassified	N/A	12750359
Q9Y251	HPSE	ALPPPLMLL	8-16	9	HPSE	Heparanase	Unclassified	N/A	16885374
O43653	PSCA	ALQPGTALL	5-13	9	PSCA	Prostate stem cell antigen	Unclassified	N/A	11034097
P10415	BCL2	ALSPVPPVV	85-93	9	BCL-2	B-cell lymphoma 2	Shared Antigen	Overexpressed	17182178
P43362	MAGEA9	ALSVMGVYV	223-231	9	MAGEA9	Melanoma-Associated Antigen 9	Shared Antigen	Shared tumor specific	15900605
P14866	HNRNPL	ALVEFEDVL	140-148	9	HNRPL	Heterogeneous Nuclear Ribonucleoprotein L	Unclassified	N/A	11280764
Q68DV7	RNF43	ALWPWLLMA	11-19	9	RNF43	Ring Finger Protein 43	Shared Antigen	Overexpressed	15623641
Q68DV7	RNF43	ALWPWLLMAT	11-20	10	RNF43	Ring Finger Protein 43	Shared Antigen	Overexpressed	15623641
O00762	UBE2C	ALYDVRTIL	124-132	9	UBE2C	Ubiquitin Conjugating Enzyme E2 C	Shared Antigen	Overexpressed	23481700, 31844290
P78395	PRAME	ALYVDSLFFL	300-309	10	PRAME	PRAME Nuclear Receptor Transcriptional Regulator	Shared Antigen	Overexpressed	11136822
P40967	PMEL	AMLGTHTMEV	177-186	10	gp100	Melanocyte lineage-specific antigen GP100	Shared Antigen	Differentiation	9029118
P14679	TYR	AMVGAVLTA	482-490	9	TYR	Tyrosinase	Shared Antigen	Differentiation	9862732
P21741	MDK	AQCQETIRV	114-122	9	MDK	Midkine	Shared Antigen	Overexpressed	20511550
P06731	CEACAM5	ATVGIMIGV	687-695	9	CEACAM5	Carcinoembryonic antigen-related cell adhesion molecule 5	Shared Antigen	Overexpressed	11441084
P40967	PMEL	AVIGALLAV	13-21	9	gp100	Melanocyte lineage-specific antigen GP100	Shared Antigen	Differentiation	9862732
Q07820	MCL1	AVLPLLELV	139-147	9	MCL1	myeloid cell leukemia sequence 1, isoform	Shared Antigen	Overexpressed	17805325
Q9BXX3	ANKRD30A	AVYSEILSV	146-154	9	ANKRD30A	Ankyrin repeat domain-containing protein 30A	Shared Antigen	Differentiation	16335914
O95235	KIF20A	CIAEQYHTV	809-817	9	KIF20A	Kinesin Family Member 20A	Shared Antigen	Overexpressed	21179034
P35226	BMI1	CLPSPSTPV	271-279	9	BMI1	BMI1 Proto-Oncogene, Polycomb Ring Finger	Shared Antigen	Overexpressed	24048523
P04626	ERBB2	CLTSTVQLV	789-797	9	ERBB2	Receptor tyrosine-protein kinase erbB-2	Shared Antigen	Overexpressed	8988046, 11441084
P14866	HNRNPL	CLYGNVEKV	404-412	9	HNRPL	Heterogeneous Nuclear Ribonucleoprotein L	Unclassified	N/A	11280764
Q92626	PXDN	CMHLLLEAV	49-57	9	MG50	Peroxidasin homolog-fragment	Unclassified	Unclassified	11103812
Q9Y251	HPSE	DLIFGLNAL	183-191	9	HPSE	Heparanase	Unclassified	N/A	16885374
Q16655	MLANA	EAAGIGILTV	26-35	10	MART-1	Melanoma antigen recognized by T-cells 1	Shared Antigen	Differentiation	19317896, 7777568
P15328	FOLR1	EIWTHSYKV	191-199	9	FBP	Folate Binding Protein	Shared Antigen	Overexpressed	31274231
P41161	ETV5	ELFQDLSQL	45-53	9	ETV5	ets variant 5	Shared Antigen	Overexpressed	22022385
Q8IV76	PASD1	ELSDSLGPV	695-703	9	PASD1	Per ARNT SIM (PAS) domain containing 1	Shared Antigen	Shared tumor specific	19552722
P38936	CDKN1A	FAWERVRGL	63-71	9	CDKN1A	Cyclin-dependent kinase inhibitor 1A	Unclassified	N/A	16718496
Q15910	EZH2	FINDEIFVEL	165-174	10	EZH2	Polycomb group protein enhancer of zeste homolog 2	Shared Antigen	Overexpressed	17914578
Q5TDP6	LGSN	FIYDFCIFGV	206-215	10	LGSN	Lengsin	Shared Antigen	Overexpressed	21687943
Q08345	DDR1	FLAEDALNTV	904-913	10	DDR1	Discoidin domain receptor family, member 1	Shared Antigen	Overexpressed	12750359
Q9UBF1	MAGEC2	FLAKLNNTV	317-325	9	MAGEC2	Melanoma-associated antigen C2	Shared Antigen	Shared tumor specific	15807856
Q01726	MC1R	FLALIICNA	283-291	9	MC1R	Melanocortin receptor	Shared Antigen	Differentiation	9331097
O60732	MAGEC1	FLAMLKNTV	1087-1095	9	MAGEC1	Melanoma-associated antigen C1	Shared Antigen	Shared tumor specific	36211805
Q16678	CYP1B1	FLDPRPLTV	190-198	9	CYP1B1	Cytochrome P450 1B1	Shared Antigen	Overexpressed	12869499
P78396	CCNA1	FLDRFLSCM	271-279	9	CCNA1	Cyclin A1	Shared Antigen	Shared tumor specific	22529286
Q9Y5K2	KLK4	FLGYLILGV	11-19	9	KLK4	Kallikrein Related Peptidase 4	Shared Antigen	Overexpressed	21874303
Q5TDP6	LGSN	FLPEFGISSA	270-279	10	LGSN	Lengsin	Shared Antigen	Overexpressed	21687943
P14679	TYR	FLPWHRLFLL	207-216	10	TYR	Tyrosinase	Shared Antigen	Differentiation	11093159
Q13641	TPBG	FLTGNQLAV	97-105	9	TPBG	Trophoblast Glycoprotein	Shared Antigen	Overexpressed	18567615
P07288	KLK3	FLTPKKLQCV	165-174	10	KLK3	Kallikrein-3	Shared Antigen	Differentiation	9048833
P43357;P43365	MAGEA3;MAGEA12	FLWGPRALV	271-279;271-279	9	MAGEA3;MAGEA12	Melanoma-Associated Antigen 3;Melanoma-associated antigen 12	Shared Antigen	Shared tumor specific	9278345, 11441084
P11388	TOP2A	FLYDDNQRV	828-836	9	TOP2A	Topoisomerase (DNA) II alpha	Shared Antigen	Overexpressed	12750359
Q9UHE8	STEAP1	FLYTLLREV	86-94	9	STEAP1	Six-transmembrane epithelial antigen of prostate 1	Shared Antigen	Overexpressed	16622681
P02771	AFP	FMNKFIYEI	158-166	9	AFP	Alpha-1-fetoprotein	Shared Antigen	Overexpressed	18317363
P51654	GPC3	FVGEFFTDV	144-152	9	GPC3	Glypican 3	Shared Antigen	Overexpressed	16675560
P40126	DCT	FVWLHYYSV	185-193	9	TRP2	Tyrosinase-related protein 2	Shared Antigen	Differentiation	15905511
P11049	CD37	GLAFVPLQI	48-56	9	CD37	Cluster of Differentiate 37	B cell marker	N/A	27841757, 31844290
Q9Y5P2	CSAG2	GLIQLVEGV	4-12	9	CSAG2	Chondrosarcoma-associated protein 2	Shared Antigen	Shared tumor specific	15580499
Q8N8S7	ENAH	GLMEEMSAL	443-451	9	ENAH	Human Mena protein	Shared Antigen	Overexpressed	29414664
Q7Z2W7	TRPM8	GLMKYIGEV	187-195	9	TRPM8	Transient receptor potential cation channel, subfamily M, member 8	Shared Antigen	Overexpressed	12858355
Q08431	MFGE8	GLQHWVPEL	97-105	9	MFGE8	Milk fat globule membrane protein BA46 (lactadherin)	Unclassified	N/A	12189239
P05981	HPN	GLQLGVQAV	229-237	9	HPN	Hepsin	Shared Antigen	Overexpressed	23721092
P02771	AFP	GLSPNLNRFL	325-334	10	AFP	Alpha-1-fetoprotein	Shared Antigen	Overexpressed	16785570
P43363	MAGEA10	GLYDGMEHL	254-262	9	MAGEA10	Melanoma-Associated Antigen 10	Shared Antigen	Shared tumor specific	10352307
P02771	AFP	GVALQTMKQ	542-550	9	AFP	Alpha-1-fetoprotein	Shared Antigen	Overexpressed	10397256
Q9UM73;P17948	ALK;FLT1	GVLLWEIFSL	1316-1325;1086-1095	10	ALK;VEGFR1	Anaplastic lymphoma kinase;vascular endothelial growth factor receptor 1	Shared Antigen	Overexpressed	11877285
P06731	CEACAM5	GVLVGVALI	694-702	9	CEACAM5	Carcinoembryonic antigen-related cell adhesion molecule 5	Shared Antigen	Overexpressed	10940913
P43358	MAGEA4	GVYDGREHTV	230-239	10	MAGEA4	Melanoma-Associated Antigen 4	Shared Antigen	Shared tumor specific	10540345
Q16790	CA9	HLSTAFARV	254-262	9	CAH9	Carbonate dehydratase IX	Shared Antigen	Overexpressed	10554034
P04626	ERBB2	HLYQGCQVV	48-56	9	ERBB2	Receptor tyrosine-protein kinase erbB-2	Shared Antigen	Overexpressed	12023395, 11441084
O14746	TERT	ILAKFLHWL	540-548	9	TERT	Telomerase reverse transcriptase	Shared Antigen	Overexpressed	10403642
P04626	ERBB2	ILHNGAYSL	435-443	9	ERBB2	Receptor tyrosine-protein kinase erbB-2	Shared Antigen	Overexpressed	9544234, 11441084
P04626	ERBB2	ILLVVVLGV	661-669	9	ERBB2	Receptor tyrosine-protein kinase erbB-2	Shared Antigen	Overexpressed	11093159
P15309	ACP3	ILLWQPIPV	135-143	9	ACPP	Prostatic acid phosphatase	Shared Antigen	Overexpressed	16738849
O75330	HMMR	ILSLELMKL	165-173	9	RHAMM	Receptor for hyaluronan-mediated motility	Shared Antigen	Overexpressed	15827130
P06731	CEACAM5	IMIGVLVGV	691-699	9	CEACAM5	Carcinoembryonic antigen-related cell adhesion molecule 5	Shared Antigen	Overexpressed	11441084
P11836	MS4A1	IMNSLSLFA	118-126	9	CD20	Cluster of Differentiate 20	B cell marker	N/A	24344295
P40967	PMEL	ITDQVPFSV	209-217	9	gp100	Melanocyte lineage-specific antigen GP100	Shared Antigen	Differentiation	7706734
Q16385	SSX2	KASEKIFYV	41-49	9	SSX2	Sarcoma, synovial, X-chromosome-related 2	Shared Antigen	Shared tumor specific	11823502
P43356;P43365	MAGEA2;MAGEA12	KASEYLQLV	153-161;153-161	9	MAGEA2;MAGEA12	Melanoma-associated antigen 2;Melanoma-associated antigen 12	Shared Antigen	Shared tumor specific	11441084
P04626	ERBB2	KIFGSLAFL	369-377	9	ERBB2	Receptor tyrosine-protein kinase erbB-2	Shared Antigen	Overexpressed	11441084
P43357;P43365	MAGEA3;MAGEA12	KIWEELSVL	220-228;220-228	9	MAGEA3;MAGEA12	Melanoma-Associated Antigen 3;Melanoma-associated antigen 12	Shared Antigen	Shared tumor specific	11441084
P51572	BCAP31	KLDVGNAEV	167-175	9	BCAP31	B-cell receptor-associated protein 31	Unclassified	N/A	12750359
P00533	EGFR	KLFGTSGQKT	479-488	10	EGF-R	Epidermal growth factor receptor	Shared Antigen	Overexpressed	15083186
P33241	LSP1	KLIDRTESL	197-205	9	LSP1	Lymphocyte-Specific Protein 1	Shared Antigen	Overexpressed	24048523
Q92598	HSPH1	KLMSSNSTDL	275-284	10	HSP105	heat shock protein 105	Shared Antigen	Overexpressed	24366042
Q10589	BST2	KLQDASAEV	126-134	9	BST2	Bone marrow stromal cell antigen 2	Shared Antigen	Overexpressed	23481700
P14679	TYR	KLTGDENFTI	224-233	10	TYR	Tyrosinase	Shared Antigen	Differentiation	11093159
Q12765	SCRN1	KMDAEHPEL	196-204	9	SCRN1	Secernin 1	Shared Antigen	Overexpressed	16630140
P40967	PMEL	KTWGQYWQV	154-162	9	gp100	Melanocyte lineage-specific antigen GP100	Shared Antigen	Differentiation	7541395
P43357;P43362	MAGEA3;MAGEA9	KVAELVHFL	112-120;111-119	9	MAGEA3;MAGEA9	Melanoma-Associated Antigen 3;Melanoma-Associated Antigen 9	Shared Antigen	Shared tumor specific	11441084
P43355	MAGEA1	KVLEYVIKV	278-286	9	MAGEA1	Melanoma-Associated Antigen 1	Shared Antigen	Shared tumor specific	11358828, 16025263
O60732	MAGEC1	KVVEFLAML	1083-1091	9	MAGEC1	Melanoma-associated antigen C1	Shared Antigen	Shared tumor specific	21461886
O15539	RGS5	LAALPHSCL	5-13	9	RGS5	Regulator Of G-Protein Signaling 5	Shared Antigen	Overexpressed	17545542
P04626	ERBB2	LIAHNQVRQV	85-94	10	ERBB2	Receptor tyrosine-protein kinase erbB-2	Shared Antigen	Overexpressed	18566379
Q9UQ07	MOK	LKLSGVVRL	352-360	9	RAGE	Renal tumor antigen 1	Shared Antigen	Overexpressed	15900605
P08865	RPSA	LLAARAIVAI	59-68	10	RPSA	Oncofetal Ag immature laminin receptor	Unclassified	Unclassified	16709854
O43653	PSCA	LLCYSCKAQV	12-21	10	PSCA	Prostate stem cell antigen	Unclassified	N/A	14634796
P40967	PMEL	LLDGTATLRL	457-466	10	gp100	Melanocyte lineage-specific antigen GP100	Shared Antigen	Differentiation	8022805
P0DMV9	HSPA1B	LLDVAPLSL	393-401	9	HSPA1B	Heat shock 70kD protein 1B	Unique Antigen	Subtitution Mutation	14712489
Q96RJ3	TNFRSF13C	LLFGAPALL	77-85	9	BAFF-R	B-cell activating factor receptor	B cell marker	N/A	32184297
Q9UBF1	MAGEC2	LLFGLALIEV	191-200	10	MAGEC2	Melanoma-associated antigen C2	Shared Antigen	Shared tumor specific	14999777
P24385	CCND1	LLGATCMFV	101-109	9	CCND1	Cyclin D1	Shared Antigen	Overexpressed	18927298
P04637	TP53	LLGRNSFEV	264-272	9	p53	Tumor suppressor p53	Shared Antigen	Overexpressed	8370389
Q04609	FOLH1	LLHETDSAV	4-12	9	FOLH1	Folate hydrolase 1	Shared Antigen	Overexpressed	8942640
Q06828	FMOD	LLLAGLFSL	7-15	9	FMOD	Fibromodulin	Unclassified	N/A	15471955
Q17RY6	LY6K	LLLASIAAGL	153-162	10	LY6K	Lymphocyte antigen 6 complex, locus K	Unclassified	Unclassified	33235818
Q92626	PXDN	LLLEAVPAV	52-60	9	MG50	Peroxidasin homolog-fragment	Unclassified	Unclassified	11103812
Q9Y251	HPSE	LLLGPLGPL	16-24	9	HPSE	Heparanase	Unclassified	N/A	16885374
P0DMV9	HSPA1B	LLLLDVAPL	391-399	9	HSPA1B	Heat shock 70kD protein 1B	Unique Antigen	Subtitution Mutation	14712489
P15941	MUC1	LLLLTVLTV	12-20	9	MUC1	Mucin 1	Shared Antigen	Overexpressed	10361129
P15941	MUC1	LLLTVLTVV	13-21	9	MUC1	Mucin 1	Shared Antigen	Overexpressed	10652432
Q9NZQ7	CD274	LLNAFTVTV	15-23	9	CD274	Cluster of Differentiate 274	Shared Antigen	Overexpressed	23328583
Q9Y5P2	CSAG2	LLRDAGLVKM	59-68	10	CSAG2	Chondrosarcoma-associated protein 2	Shared Antigen	Shared tumor specific	15580499
P35716	SOX11	LLRRYNVAKV	266-275	10	SOX11	SRY (sex determining region Y)-box 11	Shared Antigen	Overexpressed	16504379
O95235	KIF20A	LLSDDDVVV	12-20	9	KIF20A	Kinesin Family Member 20A	Shared Antigen	Overexpressed	21179034
Q9BXX3	ANKRD30A	LLSHGAVIEV	158-167	10	ANKRD30A	Ankyrin repeat domain-containing protein 30A	Shared Antigen	Differentiation	16335914
Q9HCU0	CD248	LLVPTCVFLV	691-700	10	TEM-1	Tumor endothelial marker 1	Shared Antigen	Overexpressed	21189473
Q08050	FOXM1	LMDLSTTPL	656-664	9	FOXM1	forkhead box protein M1	Shared Antigen	Overexpressed	19688828
O15392	BIRC5	LTLGEFLKL	96-104	9	BIRC5	Baculoviral IAP repeat-containing protein 5	Shared Antigen	Overexpressed	15779886
P43357	MAGEA3	LVFGIELMEV	160-169	10	MAGEA3	Melanoma-Associated Antigen 3	Shared Antigen	Shared tumor specific	11441084
P43356;P43365	MAGEA2;MAGEA12	LVFGIEVVEV	160-169;160-169	10	MAGEA2;MAGEA12	Melanoma-associated antigen 2;Melanoma-associated antigen 12	Shared Antigen	Shared tumor specific	11441084
Q12864	CDH17	LVIGIILAV	797-805	9	CDH17	cadherin-17	Shared Antigen	Overexpressed	36243758
Q02817	MUC2	MLWGWREHV	645-653	9	MUC2	Mucin 2	Shared Antigen	Overexpressed	9495235
Q04609	FOLH1	MMNDQLMFL	663-671	9	FOLH1	Folate hydrolase 1	Shared Antigen	Overexpressed	19929472
Q08431	MFGE8	NLFETPVEA	194-202	9	MFGE8	Milk fat globule membrane protein BA46 (lactadherin)	Unclassified	N/A	12189239
O00425	IGF2BP3	NLSSAEVVV	515-523	9	IGF2B3	Insulin-like growth factor 2 mRNA binding protein 3	Shared Antigen	Overexpressed	21087352
P10415	BCL2	PLFDFSWLSL	208-217	10	BCL-2	B-cell lymphoma 2	Shared Antigen	Overexpressed	15367432
P02771	AFP	PLFQVPEPV	137-145	9	AFP	Alpha-1-fetoprotein	Shared Antigen	Overexpressed	16785570
P04626	ERBB2	PLQPEQLQV	391-399	9	ERBB2	Receptor tyrosine-protein kinase erbB-2	Shared Antigen	Overexpressed	12023395
P04626	ERBB2	PLTSIISAV	650-658	9	ERBB2	Receptor tyrosine-protein kinase erbB-2	Shared Antigen	Overexpressed	12023395
Q96CA5	BIRC7	QLCPICRAPV	280-289	10	BIRC7	Baculoviral IAP repeat-containing protein 7	Shared Antigen	Overexpressed	15009721
P09601	HMOX1	QLFEELQEL	212-220	9	HMOX1	Heme oxygenase (decycling) 1	Unclassified	N/A	19662679
P35579	MYH9	QLFNHTMFI	478-486	9	MYH9	Non-muscle myosin heavy chain 9	Unclassified	Unclassified	23890271
Q8IV76	PASD1	QLLDGFMITL	39-48	10	PASD1	Per ARNT SIM (PAS) domain containing 1	Shared Antigen	Shared tumor specific	19552722
Q99543	DNAJC2	QLLIKAVNL	460-468	9	MPP11	M-phase phosphoprotein 11	Shared Antigen	Overexpressed	20231810
P23760	PAX3	QLMAFNHLI	282-290	9	PAX3	Paired box protein Pax-3	Shared Antigen	Overexpressed	16450380
P04626	ERBB2	QLMPYGCLL	799-807	9	ERBB2	Receptor tyrosine-protein kinase erbB-2	Shared Antigen	Overexpressed	17638916
Q15020	SART3	RLAEYQAYI	309-317	9	SART3	Squamous cell carcinoma antigen recognized by T-cells 3	Shared Antigen	Overexpressed	11058882
Q13641	TPBG	RLARLALVL	17-25	9	TPBG	Trophoblast Glycoprotein	Shared Antigen	Overexpressed	22892449
Q96CA5	BIRC7	RLASFYDWPL	90-99	10	BIRC7	Baculoviral IAP repeat-containing protein 7	Shared Antigen	Overexpressed	15009721
Q92626	PXDN	RLGPTLMCL	1227-1235	9	MG50	Peroxidasin homolog-fragment	Unclassified	Unclassified	11103812
P04626	ERBB2	RLLQETELV	689-697	9	ERBB2	Receptor tyrosine-protein kinase erbB-2	Shared Antigen	Overexpressed	10395702
P40967	PMEL	RLMKQDFSV	619-627	9	gp100	Melanocyte lineage-specific antigen GP100	Shared Antigen	Differentiation	9862734
Q92598	HSPH1	RLMNDMTAV	169-177	9	HSP105	heat shock protein 105	Shared Antigen	Overexpressed	21087352
P40967	PMEL	RLPRIFCSC	639-647	9	gp100	Melanocyte lineage-specific antigen GP100	Shared Antigen	Differentiation	9862734
Q96CA5	BIRC7	RLQEERTCKV	245-254	10	BIRC7	Baculoviral IAP repeat-containing protein 7	Shared Antigen	Overexpressed	15009721
Q16385	SSX2	RLQGISPKI	103-111	9	SSX2	Sarcoma, synovial, X-chromosome-related 2	Shared Antigen	Shared tumor specific	12594572
P24385	CCND1	RLTRFLSRV	228-236	9	CCND1	Cyclin D1	Shared Antigen	Overexpressed	9485199
O14746	TERT	RLVDDFLLV	865-873	9	TERT	Telomerase reverse transcriptase	Shared Antigen	Overexpressed	10759561
P19544	WT1	RMFPNAPYL	126-134	9	WT1	Wilms tumor 1	Shared Antigen	Overexpressed	10663572
P04637	TP53	RMPEAAPPV	65-73	9	p53	Tumor suppressor p53	Shared Antigen	Overexpressed	8370389
Q9HD64	XAGE1A	RQKKIRIQL	21-29	9	XAGE1B	X Antigen Family Member 1B	Shared Antigen	Shared tumor specific	22109656
Q9Y4H2	IRS2	RVASPTSGV	1097-1105	9	IRS-2	Insulin Receptor Substrate 2	Shared Antigen	Overexpressed	24048523
Q9HBJ0	PLAC1	SIDWFMVTV	31-39	9	PLAC1	Placenta-specific 1	Shared Antigen	Shared tumor specific	21710262
P40967	PMEL	SLADTNSLAV	570-579	10	gp100	Melanocyte lineage-specific antigen GP100	Shared Antigen	Differentiation	9029118
Q9UM73	ALK	SLAMLDLLHV	1220-1229	10	ALK	Anaplastic lymphoma kinase	Shared Antigen	Overexpressed	11877285
P40126	DCT	SLDDYNHLV	288-296	9	TRP2	Tyrosinase-related protein 2	Shared Antigen	Differentiation	10897046
O75330	HMMR	SLEENIVIL	274-282	9	RHAMM	Receptor for hyaluronan-mediated motility	Shared Antigen	Overexpressed	15827130
P11836	MS4A1	SLFLGILSV	188-196	9	CD20	Cluster of Differentiate 20	B cell marker	N/A	20844564
P19544	WT1	SLGEQQYSV	187-195	9	WT1	Wilms tumor 1	Shared Antigen	Overexpressed	17619750
P78358	CTAG1A	SLLMWITQC	157-165	9	NY-ESO-1	Autoimmunogenic cancer	Shared Antigen	Shared tumor specific	9432985
P78395	PRAME	SLLQHLIGL	425-433	9	PRAME	PRAME Nuclear Receptor Transcriptional Regulator	Shared Antigen	Overexpressed	11136822
P05981	HPN	SLLSGDWVL	191-199	9	HPN	Hepsin	Shared Antigen	Overexpressed	23721092
Q12834	CDC20	SLPDRILDA	170-178	9	CDC20	Cell division cycle 20 homologue	Shared Antigen	Overexpressed	N/A
P13987	CD59	SLSEKTVLL	106-114	9	CD59	Cluster of Differentiate 59	Shared Antigen	Overexpressed	11782012
Q9BXX3	ANKRD30A	SLSKILDTV	960-968	9	ANKRD30A	Ankyrin repeat domain-containing protein 30A	Shared Antigen	Differentiation	16818660
Q16678	CYP1B1	SLVDVMPWL	239-247	9	CYP1B1	Cytochrome P450 1B1	Shared Antigen	Overexpressed	12869499
P78395	PRAME	SLYSFPEPEA	142-151	10	PRAME	PRAME Nuclear Receptor Transcriptional Regulator	Shared Antigen	Overexpressed	11136822
Q15910	EZH2	SQADALKYV	729-737	9	EZH2	Polycomb group protein enhancer of zeste homolog 2	Shared Antigen	Overexpressed	17024127
P15941	MUC1	STAPPVHNV	950-958	9	MUC1	Mucin 1	Shared Antigen	Overexpressed	10361129
Q99543	DNAJC2	STLCQVEPV	23-31	9	MPP11	M-phase phosphoprotein 11	Shared Antigen	Overexpressed	20231810
P04637	TP53	STPPPGTRV	149-157	9	p53	Tumor suppressor p53	Shared Antigen	Overexpressed	9224403
P29317	EPHA2	TLADFDPRV	883-891	9	EphA2	Ephrin type-A receptor 2	Shared Antigen	Overexpressed	22032907
P15941	MUC1	TLAPATEPA	79-87	9	MUC1	Mucin 1	Shared Antigen	Overexpressed	11169964
P40126	DCT	TLDSQVMSL	360-368	9	TRP2	Tyrosinase-related protein 2	Shared Antigen	Differentiation	10861482
P04626	ERBB2	TLEEITGYL	402-410	9	ERBB2	Receptor tyrosine-protein kinase erbB-2	Shared Antigen	Overexpressed	17638916
P17948	FLT1	TLFWLLLTL	770-778	9	VEGFR1	vascular endothelial growth factor receptor 1	Shared Antigen	Shared tumor specific	23578144
Q92626	PXDN	TLHCDCEIL	193-201	9	MG50	Peroxidasin homolog-fragment	Unclassified	Unclassified	11103812
Q02548	PAX5	TLPGYPPHV	311-319	9	PAX-5	Paired box protein Pax-5	Shared Antigen	Overexpressed	1882956
O15392	BIRC5	TLPPAWQPFL	5-14	10	BIRC5	Baculoviral IAP repeat-containing protein 5	Shared Antigen	Overexpressed	10987296
P35226	BMI1	TLQDIVYKL	74-82	9	BMI1	BMI1 Proto-Oncogene, Polycomb Ring Finger	Shared Antigen	Overexpressed	24048523
Q8N8S7	ENAH	TMNGSKSPV	502-510	9	ENAH	Human Mena protein	Shared Antigen	Overexpressed	15027125
P07288	KLK3	VISNDVCAQV	178-187	10	KLK3	Kallikrein-3	Shared Antigen	Differentiation	9048833
Q04609	FOLH1	VLAGGFFLL	27-35	9	FOLH1	Folate hydrolase 1	Shared Antigen	Overexpressed	19929472
P29317	EPHA2	VLAGVGFFI	550-558	9	EphA2	Ephrin type-A receptor 2	Shared Antigen	Overexpressed	14679012
P19544	WT1	VLDFAPPGA	37-45	9	WT1	Wilms tumor 1	Shared Antigen	Overexpressed	33136521
P78395	PRAME	VLDGLDVLL	100-108	9	PRAME	PRAME Nuclear Receptor Transcriptional Regulator	Shared Antigen	Overexpressed	11136822
Q96CA5	BIRC7	VLEPPGARDV	230-239	10	BIRC7	Baculoviral IAP repeat-containing protein 7	Shared Antigen	Overexpressed	15009721
Q9Y5P2	CSAG2	VLGEAWRDQV	45-54	10	CSAG2	Chondrosarcoma-associated protein 2	Shared Antigen	Shared tumor specific	15580499
P01258	CALCA	VLLQAGSLHA	16-25	10	CALCA	Calcitonin gene-related peptide 1	Shared Antigen	Overexpressed	18626012
Q13421	MSLN	VLPLTVAEV	539-547	9	MSLN	Mesothelin	Shared Antigen	Overexpressed	26783342
P24158	PRTN3	VLQELNVTV	169-177	9	PRTN3	Leukocyte proteinase 3	Unclassified	N/A	8839835
Q92626	PXDN	VLSVNVPDV	608-616	9	MG50	Peroxidasin homolog-fragment	Unclassified	Unclassified	11103812
P04626	ERBB2	VLVKSPNHV	851-859	9	ERBB2	Receptor tyrosine-protein kinase erbB-2	Shared Antigen	Overexpressed	7539040
P40967	PMEL	VLYRYGSFSV	476-485	10	gp100	Melanocyte lineage-specific antigen GP100	Shared Antigen	Differentiation	7706734
P04626	ERBB2	VMAGVGSPYV	773-782	10	ERBB2	Receptor tyrosine-protein kinase erbB-2	Shared Antigen	Overexpressed	11441084
Q68CZ2	TNS3	VMIGSPKKV	1437-1445	9	TNS3	Tensin 3	Shared Antigen	Overexpressed	24048523
P04626	ERBB2	VVLGVVFGI	665-673	9	ERBB2	Receptor tyrosine-protein kinase erbB-2	Shared Antigen	Overexpressed	10395702
Q14627	IL13RA2	WLPFGFILI	345-353	9	IL-13R2A	Interleukin 13 receptor alpha 2	Shared Antigen	Overexpressed	12231526
Q14627	IL13RA2	WLPFGFILIL	345-354	10	IL-13R2A	Interleukin 13 receptor alpha 2	Shared Antigen	Overexpressed	12231526
Q92626	PXDN	WLPKILGEV	1034-1042	9	MG50	Peroxidasin homolog-fragment	Unclassified	Unclassified	11103812
Q16678	CYP1B1	WLQYFPNPV	246-254	9	CYP1B1	Cytochrome P450 1B1	Shared Antigen	Overexpressed	15688394
P10415	BCL2	WLSLKTLLSL	214-223	10	BCL-2	B-cell lymphoma 2	Shared Antigen	Overexpressed	15367432
P20273	CD22	WVFEHPETL	24-32	9	CD22	Cluster of Differentiate 22	B cell marker	N/A	28329770, 31844290, 28904123
P40126	DCT	YAIDLPVSV	455-463	9	TRP2	Tyrosinase-related protein 2	Shared Antigen	Differentiation	11565834
P40967	PMEL	YLEPGPVTA	280-288	9	gp100	Melanocyte lineage-specific antigen GP100	Shared Antigen	Differentiation	7513441
P78536	ADAM17	YLIELIDRV	250-258	9	ADAM17	ADAM metallopeptidase domain 17	Shared Antigen	Overexpressed	12750359
Q07817	BCL2L1	YLNDHLEPWI	173-182	10	Bcl-xL	Apoptosis regulator Bcl-X	Shared Antigen	Overexpressed	16850344
P10415	BCL2	YLNRHLHTWI	180-189	10	BCL-2	B-cell lymphoma 2	Shared Antigen	Overexpressed	15367432
P00533	EGFR	YLNTVQPTCV	1138-1147	10	EGF-R	Epidermal growth factor receptor	Shared Antigen	Overexpressed	15083186
Q06828	FMOD	YLQHNEIQEV	206-215	10	FMOD	Fibromodulin	Unclassified	N/A	15471955
P43356;P43365	MAGEA2;MAGEA12	YLQLVFGIEV	157-166;157-166	10	MAGEA2;MAGEA12	Melanoma-associated antigen 2;Melanoma-associated antigen 12	Shared Antigen	Shared tumor specific	9334819, 11441084
P06731	CEACAM5	YLSGANLNL	605-613	9	CEACAM5	Carcinoembryonic antigen-related cell adhesion molecule 5	Shared Antigen	Overexpressed	11441084
Q8IV76	PASD1	YLVGNVCIL	168-176	9	PASD1	Per ARNT SIM (PAS) domain containing 1	Shared Antigen	Shared tumor specific	19552722
P06731	CEACAM5	YLWWVNNQSL	176-185	10	CEACAM5	Carcinoembryonic antigen-related cell adhesion molecule 5	Shared Antigen	Overexpressed	11441084
Q15910	EZH2	YMCSFLFNL	661-669	9	EZH2	Polycomb group protein enhancer of zeste homolog 2	Shared Antigen	Overexpressed	17024127
Q06828	FMOD	YMEHNNVYTV	250-259	10	FMOD	Fibromodulin	Unclassified	N/A	15471955
P14679	TYR	YMNGTMSQV	369-377	9	TYR	Tyrosinase	Shared Antigen	Differentiation	9419209
P08581	MET	YVDPVITSI	654-662	9	MET	hepatocyte growth factor receptor	Unclassified	N/A	15173072
